# Metabolomic signature of the maternal microbiota in the fetus

**DOI:** 10.1101/2020.09.28.317081

**Authors:** Tiina Pessa-Morikawa, Aleksi Husso, Olli Kärkkäinen, Ville Koistinen, Kati Hanhineva, Antti Iivanainen, Mikael Niku

## Abstract

The maternal microbiota affects the development of the offspring by microbial metabolites translocating to the fetus. We investigated samples of placenta, fetal intestine and brain from germ-free (GF) and specific pathogen free (SPF) mouse dams by non-targeted metabolic profiling. One hundred one annotated metabolites and altogether 3680 molecular features were present in significantly different amounts in the placenta and/or fetal organs of GF and SPF mice. The concentrations of more than half of the annotated and differentially expressed metabolites were lower in the GF organs, suggesting their microbial origin or a metabolic response of the host to the presence of gut microbiota. The clearest separation was observed in the placenta. Metabolites that were detected in lower amounts in the fetal organs in the GF mice included 5-aminovaleric acid betaine, trimethylamine N-oxide, catechol-O-sulphate, hippuric and pipecolic acid. Derivatives of the amino acid tryptophan, such as kynurenine, 3-indolepropionic acid and hydroxyindoleacetic acid, were also decreased in the absence of microbiota. Several metabolites had higher levels in the GF mice. These could be precursors of microbial metabolites or indicators of host metabolic response to the absence of gut microbiota. Ninety-nine molecular features were only detected in the SPF mice, suggesting the existence of yet unidentified microbially modified metabolites that potentially influence fetal development.
