## Supplemental Table 2 for "Metabolomic signature of the maternal microbiota in the fetus"

### Sheet: Sheet1
Tissue	Pathway	Pathway size	Hits	Significant hits	Combined P value (Mummichog & GSEA)
brain	BIOCYC: tRNA charging	64	15	10	0.016
brain	KEGG: valine, leucine and isoleucine degradation	35	10	8	0.01805
brain	KEGG: aminoacyl-tRNA biosynthesis	22	14	9	0.02814
brain	KEGG: phenylalanine, tyrosine and tryptophan biosynthesis	4	3	2	0.04566
intestine	BIOCYC: leucine catabolism	25	4	3	0.00668
intestine	BIOCYC: leucine degradation I	22	4	3	0.00668
intestine	BIOCYC: glycolysis V (Pyrococcus)	17	2	2	0.01591
intestine	BIOCYC: tRNA charging pathway	64	15	8	0.01617
intestine	BIOCYC: isoleucine degradation	28	3	2	0.01854
intestine	BIOCYC: threonine degradation III (to methylglyoxal)	12	3	2	0.01917
intestine	BIOCYC: putrescine degradation III	15	4	2	0.02956
intestine	BIOCYC: nicotine degradation II	27	9	4	0.03286
intestine	BIOCYC: methionine salvage II (mammalia)	6	2	1	0.04587
intestine	BIOCYC: lipoate biosynthesis and incorporation II	11	4	3	0.04779
intestine	KEGG: valine, leucine and isoleucine biosynthesis	8	7	6	0.00101
intestine	KEGG: glycine, serine and threonine metabolism	31	11	7	0.00541
intestine	KEGG: phosphonate and phosphinate metabolism	4	2	2	0.0094
intestine	KEGG: valine, leucine and isoleucine degradation	35	12	6	0.01437
intestine	KEGG: Caffeine metabolism	12	9	4	0.01952
placenta	BIOCYC: lactose degradation III	4	3	3	0.02506
placenta	BIOCYC: methionine salvage II (mammalia)	6	3	3	0.02862
placenta	BIOCYC: nicotine degradation III	26	6	6	0.0389
placenta	KEGG: folate biosynthesis	24	11	6	0.04774
