## Supplemental Table 1 for "Metabolomic signature of the maternal microbiota in the fetus"

### Sheet: Sheet1
			Fold change (GF vs SPF)			Cohen's D			q (FDR)
Curated ID		Compound class	Brain	Intestine	Placenta	Brain	Intestine	Placenta	Brain_TreatmentGF_P_FDR	Intestine_TreatmentGF_P_FDR	Placenta_TreatmentGF_P_FDR	Comment	ID Level
1-Methylhistidine	1-Methylhistidine	Amino acid	0.64301	0.637743	0.595568	-1.61196	-1.31859	-0.947634	0.00175764	0.0094204	0.0332243	more in SPF in all tissues	1
1-Methylnicotinamide	1-Methylnicotinamide	Nicotinamide	1.29737	1.13488	1.65155	2.70578	0.444892	1.6487	0.154721	0.543587	0.000738513	more in GF in 1-2 tissues	1
2'-Deoxycytidine	2'-Deoxycytidine	Nucleoside	0.998824	1.24672	4.53504	-0.00861774	0.358929	6.28443	0.996088	0.477665	2.39567e-06	more in GF in 1-2 tissues	2
2-Pyrrolidone-5-carboxylic acid (PCA)	2-Pyrrolidone-5-carboxylic acid (PCA)	Amino acid derivative	0.942981	0.828076	0.874848	-1.57425	-2.71207	-1.0802	0.147707	0.000502796	0.0427496	more in SPF in all tissues	2
3-Hydroxy-3-methylglutaric acid	3-Hydroxy-3-methylglutaric acid	Carboxylic acid	0.916382	0.5436	0.731051	-1.00447	-0.851193	-1.58288	0.464661	0.061584	0.0020445	more in SPF in 1-2 tissues	1
3-Hydroxybutanoic acid	3-Hydroxybutanoic acid	Carboxylic acid	0.773748	0.487074	0.478473	-0.647573	-1.14701	-1.22909	0.387106	0.0250856	0.0180563	more in SPF in 1-2 tissues	1
3-Indolelactic acid	3-Indolelactic acid	Indole	1.45193	1.31324	1.18613	3.95514	1.89752	1.18628	0.354358	0.00205236	0.0694004	more in GF in 1-2 tissues	1
3-Indolepropionic acid	3-Indolepropionic acid	Indole	0.0967679	0.0430695	0.0249786	-2.17157	-1.64528	-2.60279	2.32304e-05	0.000686875	6.3015e-07	more in SPF in all tissues	2
3-Methylhistidine	3-Methylhistidine	Amino acid	0.619068	0.664626	0.563255	-1.91456	-1.52246	-0.797839	0.00028404	0.00282316	0.072349	more in SPF in 1-2 tissues	2
3-Ureidopropionic acid	3-Ureidopropionic acid	Urea	1.0415	0.906205	0.7315	0.213764	-0.305034	-2.81428	0.893181	0.560516	4.10233e-06	more in SPF in 1-2 tissues	1
4-Hydroxybenzenesulfonic acid	4-Hydroxybenzenesulfonic acid	Benzenesulfonic acid	0.0562332	0.0135874	0.00661263	-2.46718	-2.20017	-4.33822	3.31775e-06	2.0602e-05	1.36928e-10	N.D. in GF (S/N<5)	2
4-Hydroxyphenyllactic acid	4-Hydroxyphenyllactic acid	Phenolic acid	0.751726	0.771524	0.782984	-1.30714	-0.937265	-0.694262	0.0181693	0.101658	0.129256	more in SPF in 1-2 tissues	1
5-Aminovaleric acid betaine (5-AVAB)	5-Aminovaleric acid betaine (5-AVAB)	Betaine	0.0402766	0.0391756	0.131869	-6.80153	-8.6939	-11.8183	1.45154e-13	7.04562e-15	1.47925e-17	more in SPF in all tissues	1
5-Hydroxyindoleacetic acid	5-Hydroxyindoleacetic acid	Indole	0.906411	0.772006	0.764555	-1.08782	-0.999531	-0.92661	0.388987	0.0727743	0.0420556	more in SPF in 1-2 tissues	1
Acetylcarnitine	Acetylcarnitine	Acylcarnitine	1.51817	1.07981	1.07786	5.91385	0.688888	1.05694	9.53266e-06	0.265566	0.0793119	more in GF in 1-2 tissues	1
Acylcarnitine C12H21NO4	Acylcarnitine C12H21NO4	Acylcarnitine	1.69449	1.22649	2.05152	4.40149	1.44206	5.78339	1.24639e-05	0.0153008	6.88141e-06	more in GF in all tissues	3
Adenosine diphosphate (ADP)	Adenosine diphosphate (ADP)	Nucleoside	0.893515	0.416004	1.23606	-0.354887	-1.68921	0.659064	0.766566	0.00427598	0.345976	more in SPF in 1-2 tissues	2
Alanine / β-alanine betaine	Alanine / β-alanine betaine	Betaine	0.303223	0.194313	0.226138	-3.01444	-2.54509	-2.6541	2.01596e-07	2.65129e-06	5.17192e-07	more in SPF in all tissues	1
Alkaloid C27H43NO3	Alkaloid C27H43NO3 (isomer 1)	Plant alkaloid	0.0390272	0.0288739	0.0323782	-4.11112	-3.06584	-3.79605	1.76308e-09	1.62817e-07	1.38073e-09	N.D. in GF (S/N<5)	3
Alkaloid C27H43NO3	Alkaloid C27H43NO3 (isomer 2)	Plant alkaloid	0.0390272	0.0288739	0.0323782	-3.05911	-2.46421	-2.88991	1.36035e-07	3.99823e-06	1.2829e-07	N.D. in GF (S/N<5)	3
Alkaloid C27H43NO3	Alkaloid C27H43NO3 (isomer 3)	Plant alkaloid	0.0390272	0.0288739	0.0323782	-4.59621	-3.08804	-5.07979	1.25029e-10	1.47466e-07	1.05043e-11	more in SPF in all tissues	3
Allantoin	Allantoin	Urea	0.934293	0.871159	0.787729	-0.95275	-0.684456	-0.964038	0.136564	0.211404	0.0348627	more in SPF in 1-2 tissues	1
Aminobutyric acid	Aminobutyric acid	Amino acid	1.01802	0.647971	0.70713	0.127182	-0.805389	-1.65098	0.929437	0.075673	0.00119591		2
Aminoisobutyric acid	Aminoisobutyric acid	Amino acid	0.742901	0.626588	0.635485	-3.48371	-3.791	-2.87506	0.000171133	4.10332e-05	4.50778e-05	more in SPF in all tissues	2
Asp-Lys	Asp-Lys	Peptide	1.44748	1.47	1.53313	6.19165	4.15749	5.7174	1.48412e-06	1.07524e-05	6.39864e-08	more in GF in all tissues	2
Benzamide	Benzamide	Phenolic amide	0.137962	0.0233841	0.0131078	-1.24891	-1.06209	-1.82494	0.0110554	0.0216813	8.57601e-05	N.D. in GF (S/N<5)	2
Bile acid C26H45NO6S	Bile acid C26H45NO6S	Bile acid	1.88692	0.238946	0.332558	0.890041	-2.12786	-1.33526	0.719253	3.85026e-05	0.00341055	more in SPF in 1-2 tissues	3
Butyrylcarnitine	Butyrylcarnitine	Acylcarnitine	1.45487	1.25745	1.36154	3.11845	1.48951	1.8139	0.000531692	0.074952	0.00791204	more in GF in 1-2 tissues	1
Catechol-O-sulfate	Catechol-O-sulfate	Phenylsulfate	0.321122	0.0481978	0.0360244	-1.95714	-1.3883	-2.445	0.000219519	0.00356801	1.63096e-06	more in SPF in all tissues	1
Creatinine	Creatinine	Imidazole	1.00616	0.864231	0.67834	0.119038	-0.715552	-0.970382	0.962337	0.210147	0.0289524	more in SPF in 1-2 tissues	1
Cytosine	Cytosine	Nucleobase	1.01658	1.20605	2.45815	0.250184	0.618551	5.62325	0.897136	0.183844	1.23477e-07	more in GF in 1-2 tissues	1
Decanoylcarnitine	Decanoylcarnitine	Acylcarnitine	0.996337	0.886851	1.28235	-0.0744271	-0.317051	1.46736	0.990302	0.605217	0.0104383	more in GF in 1-2 tissues	1
Deoxycytidine	Deoxycytidine	Ribonucleoside	0.990711	1.23455	2.60324	-0.139215	0.714921	6.33734	0.946684	0.130947	5.94777e-08	more in GF in 1-2 tissues	1
D-Glucosaminic acid 6-phosphate	D-Glucosaminic acid 6-phosphate	Organic acid	2.44175	1.69094	1.21049	2.7681	1.10028	0.546672	8.02928e-05	0.0290994	0.287325	more in GF in 1-2 tissues	2
Docosapentaenoic acid	Docosapentaenoic acid	Fatty acid (PUFA)	0.929923	0.701439	0.866406	-0.340409	-1.11708	-0.584556	0.760892	0.0245723	0.273067	more in SPF in 1-2 tissues	2
Ergothioneine	Ergothioneine	Amino acid	1.34611	1.59878	1.58897	1.71525	2.15145	2.05072	0.0448548	0.0476778	0.0033656	more in GF in all tissues	2
Glu-Gln	Glu-Gln	Peptide	0.495527	1.24097	0.625051	-0.813539	0.245292	-3.23406	0.145374	0.663169	2.12209e-05	more in SPF in 1-2 tissues	2
Glu-Trp	Glu-Trp	Peptide	0.711594	0.572052	0.781917	-1.65488	-1.42367	-1.32908	0.0131889	0.00974237	0.0104383	more in SPF in all tissues	2
Glu-Tyr	Glu-Tyr	Peptide	0.563648	0.60341	0.602237	-1.74003	-1.51526	-2.33874	0.000770958	0.00410445	6.07256e-05	more in SPF in all tissues	2
Glyceric acid	Glyceric acid	Carboxylic acid	1.01086	0.752793	0.831264	0.0994663	-1.04592	-1.03677	0.960818	0.0377009	0.104003	more in SPF in 1-2 tissues	1
Glycerophosphocholine	Glycerophosphocholine	Phosphocholine	1.01702	0.887704	1.03914	0.312835	-0.935405	0.425281	0.861992	0.0493969	0.54259	more in SPF in 1-2 tissues	1
Glycine betaine	Glycine betaine	Betaine	1.09099	0.912715	0.983946	1.12129	-1.32089	-0.0934882	0.422594	0.0224904	0.910224	more in SPF in 1-2 tissues	1
Guanidinobutanoic acid	Guanidinobutanoic acid	Amino acid	0.930912	1.11315	1.20757	-0.668785	0.725683	1.64737	0.405172	0.359824	0.00435965	more in GF in 1-2 tissues	2
Hexanoylcarnitine	Hexanoylcarnitine	Acylcarnitine	1.2816	0.758744	1.15567	3.46266	-0.786227	0.688127	0.000213383	0.0928832	0.223912	more in GF in 1-2 tissues	1
Hippuric acid	Hippuric acid	Phenolic acid	0.0461478	0.0207834	0.0138883	-1.76118	-1.08936	-1.85514	0.000313602	0.0189617	7.02447e-05	more in SPF in all tissues	1
Hydroxyindoleacetic acid	Hydroxyindoleacetic acid	Indole	0.615666	0.627812	0.726424	-2.97977	-2.27743	-0.76	1.43967e-06	0.00371093	0.122787	more in SPF in all tissues	2
Imidazoleacetic acid	Imidazoleacetic acid	Imidazole	0.903464	0.78244	0.755024	-0.43545	-1.40599	-1.18552	0.721679	0.0166628	0.0102936	more in SPF in 1-2 tissues	1
Inosine	Inosine	Nucleoside	0.799038	0.362255	0.740865	-0.628494	-1.00724	-1.13132	0.437346	0.0362932	0.0373624	more in SPF in 1-2 tissues	1
Isovalerylcarnitine	Isovalerylcarnitine	Acylcarnitine	1.95447	1.45909	2.21618	4.96675	1.77418	5.05461	2.06702e-06	0.00626457	4.58724e-07	more in GF in all tissues	1
Kynurenine	Kynurenine	Amino acid	0.627765	0.613668	0.71267	-2.92771	-2.35877	-0.783522	1.84679e-06	0.00326579	0.109048	more in SPF in 1-2 tissues	1
L-Arginine	L-Arginine	Amino acid	1.21164	0.867345	1.06661	2.32302	-0.448708	0.61229	0.00390138	0.358251	0.297767	more in GF in 1-2 tissues	1
L-Aspartic acid	L-Aspartic acid	Amino acid	0.915935	0.70463	0.906258	-1.73361	-1.04935	-1.15225	0.0276448	0.0468589	0.122418	more in SPF in 1-2 tissues	1
Lauroylcarnitine	Lauroylcarnitine	Acylcarnitine	1.39244	1.12829	1.56115	2.33261	0.765996	3.23025	0.00313035	0.363637	8.50428e-05	more in GF in 1-2 tissues	1
L-Carnitine	L-Carnitine	Carnitine	1.4896	1.02974	1.05945	7.35075	0.174768	1.60567	2.31983e-08	0.742846	0.0181432	more in GF in 1-2 tissues	1
L-Carnosine	L-Carnosine	Dipeptide	0.901964	0.548462	1.01261	-0.336494	-0.961972	0.0758942	0.743118	0.0457261	0.928642	more in SPF in 1-2 tissues	1
L-Glutamic acid	L-Glutamic acid	Amino acid	0.962609	0.805662	0.880525	-0.755339	-1.8806	-1.15725	0.453042	0.00931836	0.0358252	more in SPF in 1-2 tissues	1
L-Glutamine	L-Glutamine	Amino acid	0.883454	0.168854	0.877275	-2.54401	-0.464876	-1.36787	0.00871842	0.281373	0.0111997	more in SPF in 1-2 tissues	1
Linoleic acid	Linoleic acid	Fatty acid	1.04727	0.693021	1.04282	0.308391	-0.955499	0.192248	0.796156	0.0405592	0.825315	more in SPF in 1-2 tissues	2
L-Ornithine	L-Ornithine	Amino acid	1.25145	1.02216	1.2196	2.42056	0.0606819	0.871227	0.0336162	0.925446	0.134396	more in GF in 1-2 tissues	1
L-Threonine	L-Threonine	Amino acid	1.31043	1.06958	1.15963	2.38308	0.938126	2.17859	5.00515e-05	0.167128	0.00204766	more in GF in 1-2 tissues	1
L-Tryptophan	L-Tryptophan	Amino acid	0.927245	0.834932	0.956398	-0.593624	-0.976569	-0.220158	0.479212	0.0463085	0.724508	more in SPF in 1-2 tissues	1
LysoPC(16:0)	LysoPC(16:0)	Phosphatidylcholine	1.02431	1.15221	1.05068	0.498447	0.733362	1.18551	0.676734	0.132708	0.0475217	more in GF in 1-2 tissues	2
LysoPC(18:1)	LysoPC(18:1)	Phosphatidylcholine	1.05047	0.994437	0.86295	0.277495	-0.038209	-1.31966	0.828858	0.958673	0.0164646	more in SPF in 1-2 tissues	2
LysoPC(22:6)	LysoPC(22:6)	Phosphatidylcholine	1.07485	0.858964	0.851242	0.403345	-1.01223	-1.38683	0.750316	0.0717958	0.00803265	more in SPF in 1-2 tissues	2
LysoPE(16:0)	LysoPE(16:0)	Phosphatidylethanolamine	1.00938	1.06824	1.12734	0.0507178	0.454294	1.7508	0.973512	0.523747	0.0153786	more in GF in 1-2 tissues	2
Methylhistamine	Methylhistamine	Amino acid derivative	1.28483	1.04974	0.632083	2.08212	0.109133	-0.61116	0.000820879	0.885114	0.192762	more in GF in 1-2 tissues	2
Methylimidazoleacetic acid	Methylimidazoleacetic acid	Imidazolecarboxylic acid	0.0931442	0.110729	0.0873843	-2.13286	-2.97519	-1.96145	2.68973e-05	4.76915e-07	3.61881e-05	more in SPF in all tissues	2
Myristoylcarnitine	Myristoylcarnitine	Acylcarnitine	1.31305	1.25211	1.42857	2.02665	1.41502	2.74153	0.00580856	0.0896748	0.0013315	more in GF in 1-2 tissues	1
N-Acetylgalactosaminitol	N-Acetylgalactosaminitol	Sugar	1.1093	1.16307	2.08281	0.386142	0.790968	7.94711	0.752726	0.200136	3.95112e-06	more in GF in 1-2 tissues	2
N-Acetyl-L-lysine	N-Acetyl-L-lysine	Amino acid	1.15724	0.941937	1.23423	2.13054	-0.378105	2.75167	0.0680813	0.559699	0.00130577	more in GF in 1-2 tissues	2
N-Acetyl-L-ornithine	N-Acetyl-L-ornithine	Amino acid	0.792703	0.664408	0.682366	-1.34717	-3.38626	-1.33813	0.0254896	2.36489e-06	0.00382963	more in SPF in all tissues	2
N-Acetylneuraminic Acid	N-Acetylneuraminic Acid	Sialic acid	0.879298	0.790195	1.36341	-1.1138	-1.10791	0.972914	0.0793124	0.0321821	0.0551819	more in SPF in 1-2 tissues	1
N-Acetylputrescine	N-Acetylputrescine	Polyamine	0.961277	1.02603	0.754215	-0.332277	0.0942517	-1.12791	0.751055	0.913711	0.0150729	more in SPF in 1-2 tissues	1
Octadecanoylcarnitine	Octadecanoylcarnitine	Acylcarnitine	0.991283	1.43319	1.3502	-0.0354125	1.24795	1.87128	0.979172	0.0500199	0.0166433	more in GF in 1-2 tissues	1
Octadecenoic acid	Octadecenoic acid	Fatty acid	0.933574	0.818177	0.85536	-0.373382	-1.16378	-0.73268	0.676734	0.0357599	0.252612	more in SPF in 1-2 tissues	2
Octanoylcarnitine	Octanoylcarnitine	Acylcarnitine	1.33453	0.734275	1.14058	2.59089	-0.911226	0.603474	0.00726194	0.0659314	0.310624	more in GF in 1-2 tissues	1
Octopamine	Octopamine	Monoamine	0.747609	0.55304	0.847967	-0.814119	-1.32417	-0.412851	0.155115	0.00779923	0.4346	more in SPF in 1-2 tissues	2
Ophthalmic acid	Ophthalmic acid	Peptide	0.592498	0.652635	0.549137	-3.51354	-1.2361	-2.90885	4.4731e-06	0.0160087	3.70263e-06	more in SPF in all tissues	1
Palmitic acid	Palmitic acid	Fatty acid	1.0053	1.1682	1.02297	0.101123	1.3434	0.329449	0.952749	0.0467555	0.762814	more in GF in 1-2 tissues	2
Pantothenic acid	Pantothenic acid	Vitamin	1.14997	0.947137	1.24978	2.12266	-0.234721	1.41033	0.470478	0.719489	0.0168307	more in GF in 1-2 tissues	1
Phenylacetylglycine	Phenylacetylglycine	Amino acid derivative	0.420766	0.350369	0.188294	-1.71552	-1.30243	-0.957907	0.0014661	0.0140017	0.0282983	more in SPF in all tissues	2
Phenylsulfate C9H10O6S	Phenylsulfate C9H10O6S	Phenylsulfate	0.383295	0.0410181	0.03938	-1.40463	-0.968337	-1.98699	0.0227136	0.0330849	2.9845e-05	more in SPF in 1-2 tissues	3
Phosphatidylcholine	Phosphatidylcholine	Phosphatidylcholine	3.91531	3.33828	2.48143	15.6231	6.35343	3.67374	0.000499869	4.52737e-09	0.000398754	more in GF in all tissues	3
Pipecolic acid	Pipecolic acid	Amino acid	0.213442	0.225741	0.165404	-0.998269	-1.1482	-1.24902	0.0476541	0.0141737	0.00435481	more in SPF in all tissues	1
Proline betaine	Proline betaine	Betaine	1.25365	1.05039	1.17335	2.50698	0.356757	1.62517	0.0106254	0.577221	0.0244827	more in GF in 1-2 tissues	1
Propionylcarnitine	Propionylcarnitine	Acylcarnitine	1.44765	1.57329	14.1563	1.95948	2.25878	51.4276	0.0147252	0.00033386	6.69381e-13	more in GF in all tissues	1
Putrescine	Putrescine	Polyamine	0.946524	0.922545	1.2324	-1.33781	-1.27465	1.14623	0.521964	0.149625	0.024012	more in GF in 1-2 tissues	1
Pyridoxamine	Pyridoxamine	Vitamin	1.61784	0.930096	0.956812	4.05615	-0.224274	-0.238615	0.00528467	0.70314	0.761787	more in GF in 1-2 tissues	1
S-Adenosylhomocysteine (SAH)	S-Adenosylhomocysteine (SAH)	Nucleoside derivative	0.939108	0.741487	0.784434	-0.562237	-1.04894	-1.32381	0.690508	0.0406566	0.0150877	more in SPF in 1-2 tissues	1
Serotonin	Serotonin	Monoamine	0.81155	0.961937	0.87391	-2.07671	-0.232871	-1.07958	0.00191043	0.671666	0.0270067	more in SPF in 1-2 tissues	1
Solanidine	Solanidine	Plant alkaloid	0.0255743	0.0311111	0.0246148	-2.74475	-3.49033	-2.74913	6.63083e-07	2.27245e-08	2.80259e-07	more in SPF in all tissues	2
Spermidine	Spermidine	Polyamine	0.953507	0.560624	0.935873	-0.642529	-1.11023	-0.54316	0.724622	0.0289566	0.379531	more in SPF in 1-2 tissues	1
Taurocholic acid	Taurocholic acid	Bile acid	1.17249	0.778231	3.54243	0.228372	-0.562536	7.47834	0.866376	0.233189	2.27376e-06	more in GF in 1-2 tissues	2
Trigonelline	Trigonelline	Betaine	1.19886	1.15234	1.38347	1.58471	0.647248	2.11435	0.0612246	0.209837	0.0014419	more in GF in 1-2 tissues	1
Trimethylamine N-oxide (TMAO)	Trimethylamine N-oxide (TMAO)	Betaine	0.0126961	0.00615972	0.00761366	-2.86407	-1.51173	-2.16252	3.40649e-07	0.0016017	9.39381e-06	more in SPF in all tissues	1
Tripeptide	Tripeptide	Peptide	1.94334	2.4519	4.02526	13.2901	9.54349	8.16776	5.1306e-11	1.88313e-07	3.31926e-10	more in GF in all tissues	3
Tripeptide	Tripeptide	Peptide	1.94334	2.4519	4.02526	13.3355	4.73144	14.5189	4.36178e-10	2.02602e-06	5.32471e-13	more in GF in all tissues	3
Triterpenoid C27H45NO2	Triterpenoid C27H45NO2	Triterpenoid	0.0227473	0.0179663	0.0265699	-3.21011	-2.21952	-2.66376	5.6468e-08	1.77271e-05	4.48372e-07	N.D. in GF (S/N<5)	3
Unknown C20H27N3O5	Unknown C20H27N3O5		1.74287	0.524069	0.977799	0.505104	-1.22268	-0.19178	0.845141	0.0175644	0.822388	more in SPF in 1-2 tissues	4
Unknown C8H17NO3	Unknown C8H17NO3		0.0303686	0.0214432	0.0203359	-6.5771	-4.2641	-6.28387	2.943e-13	7.85445e-10	5.17993e-13	more in SPF in all tissues	4
Urea	Urea	Urea	1.20448	1.12085	1.16392	1.19741	0.620746	1.30285	0.0371887	0.242869	0.0213298	more in GF in 1-2 tissues	2
